# Genomic and Transcriptomic Basis of Salinity Tolerance in Dry Pea

**DOI:** 10.64898/2026.05.05.722931

**Authors:** Shailesh Raj Acharya, Emmanuella Bredu, Harry Navasca, Hannah Worral, Lisa Piche, Rica Amor Saludares, Josephine Princy Johnson, Clarice Coyne, Kevin McPhee, Qi Zhang, Michael Ostlie, Nonoy Bandillo

## Abstract

Salinity is a major crop production constraint in dry pea (*Pisum sativum* L.), making the development of salt-tolerant varieties essential to improve crop productivity and land-use efficiency. The genetic mechanisms of salt tolerance in dry pea is largely unknown, and research on salt-tolerant genes is limited. In this study, we established comprehensive genomic and transcriptomic resources, along with a robust screening protocol, to dissect the genetic basis of salinity tolerance using two germplasm sets: the USDA pea diversity panel, consisting of approximately 200 globally sourced accessions, and a set of 300 modern elite lines from the NDSU Pulse Crops Breeding Program. Genetic variation for the salinity response was assessed based on ten phenotypic traits, with root dry weight, shoot dry weight, and specific root length identified as key indicators based on their heritability. Genome-wide association mapping uncovered significant genomic regions and several candidate genes linked to salt stress, with the strongest association found on chromosome 6. Overlapping QTL signals across traits suggest a shared genetic architecture underlying salinity tolerance. Field-based transcriptomic analysis further identified five putative genes involved in salinity response conserved across multiple crop species. Notably, Psat5g000800, encoding a glycosyl hydrolase gene, was markedly upregulated under salinity stress. These findings highlight the complex, multi-gene regulatory nature of salinity tolerance in dry pea and underscore the importance of functional validation of candidate genes. This study provides key insights and practical tools to support breeding efforts aimed at improving salt tolerance in dry pea.
