## Supplemental Table 1 for "Genomic and Transcriptomic Basis of Salinity Tolerance in Dry Pea"

### Sheet: Sheet1
Supplementary Table S1 : Phenotypic trait values under salt stressed and control environments
USDA diversity panel
Trait	Control	Stress	Proportional Change
Ht	116.17	97.86	15.7614
RL	31.99	29.5	7.78368
SFW	7.08	4.77	32.6271
SDW	1.88	0.99	47.3404
TAAGFWT	8.96	5.75	35.8259
TAAGDDWT	2.1	1.38	34.2857
RDW	0.41	0.3	26.8293
AWC	6.86	4.37	36.2974
RTSDW	20.81	22.77	-9.41855
SRL	95.57	112.77	-17.9973
NDSU germplasm panel
Trait	Mean_Control	Mean_Stress	Proportional Change
Ht	45.88	36.89	19.5946
RL	27.71	24.95	9.9603
TAAGFWT	7.58	4.64	38.7863
TAAGDWT	1.59	0.98	38.3648
RDW	0.27	0.2	25.9259
AWC	5.99	3.66	38.8982
RTSDW	19.62	23.26	-18.5525
SRL	108.39	133.82	-23.4616
