## Supplemental Table 2 for "Genomic and Transcriptomic Basis of Salinity Tolerance in Dry Pea"

### Sheet: Sheet1
Supplementary Table S2 : GWAS identified SNPs with chrosome, traits and percentage variance explained (PVE)
USDA diversity panel
Chromosome	Most Significant SNP	SNP Position(s)	Trait	PVE (%)
6	S6LG2_415310001	415310001	Height	19.6109
6	S6LG2_415309906	415309906	Height	10.5414
6	S6LG2_2981521	2981521	Specific Root Length	19.9618
6	S6LG2_414456690	414456690	Shoot Dry Weight	6.25744
5	S5LG3_563973561	563973561	Height	17.2586
5	S5LG3_68408658	68408658	Root to Shoot Dry Weight	24.5157
5	S5LG3_306780909	306780909	Specific Root Length	17.3543
NDSU germplasm panel
Chromosome	Most Significant SNP	SNP Position(s)	Trait	PVE (%)
4	S4LG4_228715801	228715801	Root Dry Weight	19.4647
5	S5LG3_443961992	443961992	Root to Shoot Dry Weight	10.5712
7	S7LG7_336248802	336248802	Height	10.4089
