## Supplemental Table 3 for "Genomic and Transcriptomic Basis of Salinity Tolerance in Dry Pea"

### Sheet: Categorized_Genes_Roots
Supplementary Table S3 : Functional categorization of differentially expressed genes (DEGs)
Functional Category	Functional annotation
Cell Wall Modification & Structural Proteins	Cellulose synthase
	Pectinesterase
	Pectinacetylesterase
	Plant invertase/pectin methylesterase inhibitor
Hormone Signaling & Stress Response	Auxin canalisation
	Auxin responsive protein
Miscellaneous & Enzyme_Acticity	Natural resistance-associated macrophage protein
	Nicotianamine synthase protein
	Oxidoreductase activity + acting on NADH or NADPH + quinone or similar compound as acceptor
	O-methyltransferase
	Hsp20/alpha crystallin family
	Wound-induced protein WI12
	Formin Homology 2 Domain
	Response to chemical stimulus
	Prolyl oligopeptidase + N-terminal beta-propeller domain
	Glycosyl hydrolases family 18
	Sulfate permease family
	Reversibly glycosylated polypeptide
	Glycosyl hydrolases family 17
	Cytochrome P450
	B-box zinc finger
	UTP--glucose-1-phosphate uridylyltransferase
	Matrixin
	NmrA-like family
	Plastocyanin-like domain
	F-box-like
	NADH:flavin oxidoreductase / NADH oxidase family
	Intracellular part
	Myb/SANT-like DNA-binding domain
	Pyrroline-5-carboxylate reductase dimerisation
	Hsp90 protein
	BAG domain
	Beta-tubulin signature
	AAA domain (Cdc48 subfamily)
	NPH3 family
	2OG-Fe(II) oxygenase superfamily
	POT family
	Major Facilitator Superfamily
	Annexin
	Thioesterase-like superfamily
	DEAD/DEAH box helicase
	Plant annexin signature
	Nucleotidyl transferase
	Phytocyanin domain profile.
	Thioredoxin
	Myo-inositol-1-phosphate synthase
	Glyceraldehyde 3-phosphate dehydrogenase + C-terminal domain
	Glycosyl hydrolases family 28
	Gamma-thionin family
	Histone H2A signature
	Aminotransferase class I and II
	Signal peptide peptidase
	Berberine and berberine like
	Phosphoglucomutase/phosphomannomutase + alpha/beta/alpha domain I
	Major intrinsic protein
	Non-haem dioxygenase in morphine synthesis N-terminal
	Transition metal ion binding
	Carbohydrate esterase + sialic acid-specific acetylesterase
	AP2 domain
	Pollen allergen
	Cystinosin/ERS1p repeat
	NUDIX domain
	NADH-ubiquinone reductase complex 1 MLRQ subunit
	Lipoxygenase
	Cupin
	Glutathione S-transferase + N-terminal domain
	PAR1 protein
	WD domain + G-beta repeat
	Phospholipid-translocating P-type ATPase C-terminal
	Hsp70 protein
	EF-hand domain pair
	Eukaryotic-type carbonic anhydrase
	Myb-like DNA-binding domain
	Major pollen allergen Bet V1 signature
	Cysteine-rich TM module stress tolerance
	Trypsin and protease inhibitor
	Serine aminopeptidase + S33
	U-box domain
	Multiprotein bridging factor 1
	Transferase family
	Proline rich extensin signature
	Glutamate/Leucine/Phenylalanine/Valine dehydrogenase
	Alpha/beta hydrolase fold
	GRAM domain
	Plant phospholipid transfer protein signature
	Mov34/MPN/PAD-1
	FAD binding domain
	Petal formation-expressed
	Xylanase inhibitor C-terminal
	GDSL-like Lipase/Acylhydrolase family
	Receptor family ligand binding region
	DnaJ C terminal domain
	Wound-induced protein
	Cysteine-rich secretory protein family
	Aromatic amino acid lyase
	No apical meristem (NAM) protein
	Xylanase inhibitor N-terminal
	Glycine rich protein family
	Acyltransferase
	C2 domain
	Late embryogenesis abundant protein
	Multicopper oxidase
	Alternative oxidase
	Early nodulin 93 ENOD93 protein
	Leucine-rich repeat
	Ribosomal protein S2 signature
	UDP-glucoronosyl and UDP-glucosyl transferase
	Oligosaccharide biosynthesis protein Alg14 like
	Glycosyl hydrolases family 16
	MatE
	Thaumatin family
	Sodium/hydrogen exchanger family
	Lipase (class 3)
	Barwin family
	WRKY DNA -binding domain
	Nucleotide-binding + alpha-beta plait
	Phosphatidylethanolamine-binding protein
	Dirigent-like protein
	NAD-dependent glycerol-3-phosphate dehydrogenase C-terminus
	Helix-loop-helix DNA-binding domain
	Methyltransferase domain
	Peptidase C26
	CRAL/TRIO domain
	Regulated-SNARE-like domain
	Zinc-binding dehydrogenase
	Ras family
	Aldo/keto reductase family
	PQQ-like domain
	Histone H3 signature
	Phosphoadenosine phosphosulfate reductase family
	Transferase activity + transferring glycosyl groups
	DYW family of nucleic acid deaminases
	Ribosomal_S17 N-terminal
	Glyoxalase/Bleomycin resistance protein/Dioxygenase superfamily
	GDSL-like Lipase/Acylhydrolase
	CHY zinc finger
	GRAS domain family
	NADPH-dependent FMN reductase
	Potato inhibitor I family
	Nucleotide-diphospho-sugar transferase
	1-deoxy-D-xylulose-5-phosphate synthase
	Rhamnogalacturonate lyase family
	Short chain dehydrogenase
	Haloacid dehalogenase-like hydrolase
	Cation efflux family
	Glycosyl hydrolases family 32 N-terminal domain
	Heavy-metal-associated domain
	Mlo family
	Ferric reductase NAD binding domain
	Chitinase class I
	Arabidopsis phospholipase-like protein (PEARLI 4)
	BURP domain
	Plasma membrane
	FAD dependent oxidoreductase
	Patatin-like phospholipase
	Amino acid permease
	VQ motif
	Alcohol dehydrogenase GroES-like domain
	TAFII55 protein conserved region
	DUTPase
	Ribosomal protein L16p/L10e
	Leucine rich repeat N-terminal domain
	Aminotransferase-like + plant mobile domain
	Cyclin + N-terminal domain
	Terpene synthase family + metal binding domain
	WD40/YVTN repeat-like-containing domain
	PCI domain
	Alpha/beta hydrolase family
	Asparaginase
	WD40-like Beta Propeller Repeat
	Intracellular membrane-bounded organelle
	Phenazine biosynthesis-like protein
	PRA1 family protein
	Hypoxia induced protein conserved region
	L-lactate dehydrogenase signature
	HSF-type DNA-binding
	NF-X1 type zinc finger
	PLAC8 family
	Subtilase family
	FKBP-type peptidyl-prolyl cis-trans isomerase
	Stress up-regulated Nod 19
	VIT family
	DnaJ domain
	Legume lectin domain
	Amino-transferase class IV
	(2R)-phospho-3-sulfolactate synthase (ComA)
	Phospholipase C + phosphatidylinositol-specific + X domain
	Nodulin-like
	MCM2/3/5 family
	LytB protein
	Plant globin signature
	Glycosyl hydrolase family 1
	Potato type II proteinase inhibitor family
	Nucleotide exchange factor Fes1
	Phospholipase/Carboxylesterase
	NAD dependent epimerase/dehydratase family
	DOMON domain
	E1-E2 ATPase
	SOUL heme-binding protein
	Pollen allergen Amb family signature
	Trp-Asp (WD) repeats profile.
	Probable lipid transfer
	Glycosyl hydrolases family 31
	Expansin signature
	GMC oxidoreductase
	Fasciclin domain
	Possible lysine decarboxylase
	Pollen proteins Ole e I like
	IPP transferase
	Hydrophobic seed protein
	Papain family cysteine protease
	TAZ zinc finger
	TB2/DP1 + HVA22 family
	Sieve element occlusion N-terminus
	Glutaredoxin
	Remorin + C-terminal region
	Epoxide hydrolase signature
	Fatty acid desaturase
	RWP-RK domain
	Ring finger domain
	Serine carboxypeptidase
	Late nodulin protein
	Glycosyl hydrolase family 81
	HEC/Ndc80p family
	Sodium:solute symporter family
	SANT domain profile.
	FAE1/Type III polyketide synthase-like protein
	Ribosomal L27e protein family
	Weak chloroplast movement under blue light
	Universal stress protein family
	Leucine rich repeat
	Gibberellin regulated protein
	Carbohydrate-binding protein of the ER
	SAM dependent carboxyl methyltransferase
	Myc-type + basic helix-loop-helix (bHLH) domain profile.
	PAP_fibrillin
	Glycosyl hydrolase family 9
	Embryo-specific protein 3 + (ATS3)
	Asp/Glu/Hydantoin racemase
	Ribosomal protein L33
	Zinc finger C2H2 type domain profile.
	Aminotransferase class-V
	Histone H2B signature
	Adhesive plaque protein signature
	Glycosyltransferase like family 2
	Starch synthase catalytic domain
	Protein kinase domain
	Pyridoxal-phosphate dependent enzyme
	Pyruvate kinase + barrel domain
	PfkB family carbohydrate kinase
	Guanylate kinase
	PEP-utilising enzyme + TIM barrel domain
	Shikimate kinase
	HAD superfamily + subfamily IIIB (Acid phosphatase)
	Endonuclease/Exonuclease/phosphatase family
	AMP-binding enzyme
	Trehalose-phosphatase
	Wall-associated receptor kinase galacturonan-binding
	Thiamine pyrophosphate enzyme + N-terminal TPP binding domain
Osmoprotectants & Ion Transporters	Salt stress response/antifungal
Photosynthesis-Related Proteins	Photosystem I reaction centre subunit IV / PsaE
Protein Folding & Degradation	Ubiquitin signature
	Ubiquitin-binding WIYLD domain
	Proteasome subunit
ROS Scavenging & Antioxidant Defense	Oxidoreductase family + NAD-binding Rossmann fold
	Microsomal signal peptidase 25 kDa subunit (SPC25)
	Microsomal signal peptidase 12 kDa subunit (SPC12)
	Peroxidase
	Protein tyrosine kinase
	AhpC/TSA antioxidant enzyme
	Plant disease resistance response protein
	Pathogenesis-related protein signature
Transcription Factors & Gene Regulation	Fantastic Four meristem regulator
	Response regulator receiver domain
	Senescence regulator
	CCAAT-binding transcription factor (CBF-B/NF-YA) subunit B
Transport & Metabolism	Sugar efflux transporter for intercellular exchange
	ZIP Zinc transporter
	ABC transporter
	ABC transporter transmembrane region
	Membrane magnesium transporter
	Transmembrane amino acid transporter protein
	Sugar (and other) transporter
	Enoyl-(Acyl carrier protein) reductase
	Mitochondrial carrier protein
	H+-transporting ATPase (proton pump) signature
	Polyketide cyclase / dehydrase and lipid transport
	Ctr copper transporter family
	ABC-2 type transporter
	Aluminium activated malate transporter
	EamA-like transporter family
	Citrate transporter
	Molybdate transporter of MFS superfamily
	Heavy metal transport/detoxification protein
Unknown/Uncharacterized Proteins	Unknown gene
	Protein of unknown function (DUF4005)
	PDDEXK-like family of unknown function
	Protein of unknown function (DUF1195)
	Domain of unknown function (DUF4228)
	Protein of unknown function (DUF568)
	Protein of unknown function + DUF538
	Protein of unknown function + DUF599
	Family of unknown function (DUF716)
	Protein of unknown function (DUF_B2219)
	Protein of unknown function (DUF1645)
	Protein of unknown function (DUF1637)
	Domain of unknown function
	Domain of unknown function (DUF296)
	Uncharacterized conserved protein (DUF2358)
	Protein of unknown function (DUF1442)
	Protein of unknown function (DUF1295)
	Protein of unknown function (DUF1092)
	Domain of unknown function (DUF588)
	Protein of unknown function (DUF563)
	Protein of unknown function (DUF674)

### Sheet: Categorized_Genes_Leaves
Functional Category	Functional annotation
Cell Wall Modification & Structural Proteins	Pectinesterase
	Plant invertase/pectin methylesterase inhibitor
Hormone Signaling & Stress Response	Auxin responsive protein
	Ethylene responsive element binding protein signature
	GH3 auxin-responsive promoter
	Systemic acquired resistance + salicylic acid mediated signaling pathway
	TPL-binding domain in jasmonate signalling
Miscellaneous	1-deoxy-D-xylulose-5-phosphate synthase
	2-S globulin family signature
	2Fe-2S iron-sulfur cluster binding domain
	2OG-Fe(II) oxygenase superfamily
	3'-5' exonuclease
	60kDa chaperonin signature
	AAA domain (Cdc48 subfamily)
	Adhesive plaque protein signature
	Aldehyde dehydrogenase family
	Aldo/keto reductase family
	Allene oxide cyclase
	Alpha/beta hydrolase family
	Alpha/beta hydrolase fold
	Alternative oxidase
	Aminotransferase class-III
	AP2 domain
	Arginase family
	ARID/BRIGHT DNA-binding domain
	Aspartyl protease
	AUX/IAA family
	B domain of TMEM189 + localisation domain
	B-box zinc finger
	Bacterial-like globin
	BAG domain
	Barwin family
	Berberine and berberine like
	BSD
	BT1 family
	BURP domain
	CCT motif
	Chalcone-flavanone isomerase
	Chitinase class I
	COBRA-like protein
	Copper binding proteins + plastocyanin/azurin family
	Cotton fibre expressed protein
	Cyanobacterial and plant NDH-1 subunit O
	Cyclophilin type peptidyl-prolyl cis-trans isomerase/CLD
	Cysteine-rich secretory protein family
	Cysteine-rich TM module stress tolerance
	Cytochrome P450
	D-arabinono-1 +4-lactone oxidase
	DEAD/DEAH box helicase
	Dehydrin
	DHHA2 domain
	Dienelactone hydrolase family
	Dirigent-like protein
	DNA polymerase family A
	DnaJ C terminal domain
	DYW family of nucleic acid deaminases
	EF-hand domain pair
	Exo70 exocyst complex subunit
	Exostosin family
	F-box-like
	FAE1/Type III polyketide synthase-like protein
	Fasciclin domain
	Ferredoxin thioredoxin reductase variable alpha chain
	Ferric reductase NAD binding domain
	FKBP-type peptidyl-prolyl cis-trans isomerase
	Fructose-bisphosphate aldolase class-I
	Gamma-thionin family
	GDP-fucose protein O-fucosyltransferase
	GDSL-like Lipase/Acylhydrolase
	GDSL-like Lipase/Acylhydrolase family
	GGL domain
	Glu-tRNAGln amidotransferase C subunit
	Glucose / Sorbosone dehydrogenase
	Glutaredoxin
	Glutathione S-transferase + N-terminal domain
	Glycine rich protein family
	Glycosyl hydrolase family 1
	Glycosyl hydrolases family 17
	Glycosyl hydrolases family 18
	Glycosyl hydrolases family 28
	Glycosyl hydrolases family 31
	Glycosyl hydrolases family 35
	Glycosyl transferase family 8
	Glyoxalase/Bleomycin resistance protein/Dioxygenase superfamily
	GRAS domain family
	HAD-superfamily hydrolase + subfamily IA + variant 3
	Heavy-metal-associated domain
	Helix-loop-helix DNA-binding domain
	Histone H2A signature
	Histone H3 signature
	Homocysteine S-methyltransferase
	HSF-type DNA-binding
	Hsp20/alpha crystallin family
	Hsp70 protein
	Hsp90 protein
	Hydrolase activity + hydrolyzing O-glycosyl compounds
	Hydrophobic seed protein
	Intrinsic to membrane
	Kelch motif
	Kinesin motor domain
	Late embryogenesis abundant protein
	Leucine rich repeat
	Leucine rich repeat N-terminal domain
	Leucine-zipper of ternary complex factor MIP1
	Lipase (class 3)
	Lumazine binding domain
	Major intrinsic protein
	MaoC like domain
	Matrixin
	MTERF
	Multicopper oxidase
	MYB-CC type transfactor + LHEQLE motif
	Myb-like DNA-binding domain
	NAD dependent epimerase/dehydratase family
	NADH:flavin oxidoreductase / NADH oxidase family
	Natural resistance-associated macrophage protein
	NF-X1 type zinc finger
	Nicotianamine synthase protein
	No apical meristem (NAM) protein
	Nodulin-like
	NPH3 family
	Nuclear fragile X mental retardation-interacting protein 1 + conservedregion
	Nucleotidyl transferase
	O-methyltransferase
	Oleosin
	Papain family cysteine protease
	PAR1 protein
	ParB-like nuclease domain
	Patatin-like phospholipase
	Pentatricopeptide repeat
	Peptidase inhibitor I9
	Phloem protein 2
	Phosphatidylethanolamine-binding protein
	Phosphoadenosine phosphosulfate reductase family
	Phospholipase/Carboxylesterase
	Phytocyanin domain profile.
	Phytosulfokine precursor protein (PSK)
	Plant calmodulin-binding domain
	Plant globin signature
	Plasma membrane
	Pollen allergen
	Pollen proteins Ole e I like
	Poly-adenylate binding protein + unique domain
	Possible lysine decarboxylase
	POT family
	Potato inhibitor I family
	PPPDE putative peptidase domain
	PPR repeat family
	PRA1 family protein
	Probable lipid transfer
	Proline rich extensin signature
	Prolyl oligopeptidase + N-terminal beta-propeller domain
	PRONE (Plant-specific Rop nucleotide exchanger)
	Proteolipid membrane potential modulator
	Putative transmembrane family 234
	PWWP domain
	Raffinose synthase or seed imbibition protein Sip1
	Ribonuclease T2 family
	Ribosomal L18 of archaea + bacteria + mitoch. and chloroplast
	Ribosomal L27 protein
	Ribosomal protein L14p/L23e
	Ribosomal protein L16p/L10e
	Ribosomal protein L7Ae/L30e/S12e/Gadd45 family
	Ribosomal protein S4/S9 + eukaryotic/archaeal
	Ricin B-related lectin
	Ring finger domain
	RNA recognition motif. (a.k.a. RRM + RBD + or RNP domain)
	Rubber elongation factor protein (REF)
	RuBisCO small subunit signature
	S1/P1 Nuclease
	S4 domain
	Seed dormancy control
	Serine carboxypeptidase
	SNF2 family N-terminal domain
	Sodium/calcium exchanger protein
	SOUL heme-binding protein
	Staygreen protein
	Stress responsive A/B Barrel Domain
	Stress up-regulated Nod 19
	Subtilase family
	Sulfotransferase domain
	Tetratricopeptide repeat
	Thaumatin family
	Tify domain
	Transcriptional repressor + ovate
	Transferase activity + transferring phosphorus-containing groups
	Transferase family
	Trypsin and protease inhibitor
	TspO/MBR family
	U-box domain
	U1 zinc finger
	UDP-glucoronosyl and UDP-glucosyl transferase
	Uncharacterised conserved protein
	Uncharacterised protein family UPF0041
	Universal stress protein family
	Von Willebrand factor + type A
	WRKY DNA -binding domain
	Xylanase inhibitor C-terminal
	Xylanase inhibitor N-terminal
	Zinc finger PHD-type signature.
	Zinc-binding dehydrogenase
	Zinc-binding in reverse transcriptase
	Zinc-finger of C2H2 type
Miscellaneous Enzymes & Catalytic Proteins	Catalytic activity
	Catalytic LigB subunit of aromatic ring-opening dioxygenase
	Chorismate binding enzyme
	Endonuclease/Exonuclease/phosphatase family
	Glutamate 5-kinase family signature
	Protein kinase domain
	Protein phosphatase 2C
	Pyruvate kinase + barrel domain
	Rab3 GTPase-activating protein catalytic subunit
	Thiamine pyrophosphate enzyme + N-terminal TPP binding domain
	Wall-associated receptor kinase galacturonan-binding
Photosynthesis-Related Proteins	Chlorophyll A-B binding protein
	Chlorophyllase
	Photosystem I reaction centre subunit VI
	Photosystem II protein Y (PsbY)
	Photosystem II reaction centre W protein (PsbW)
	Photosystem II reaction centre X protein (PsbX)
Protein Folding & Degradation	Proteasome subunit
RNA Processing & Translation	Eukaryotic translation initiation factor 3 subunit G
	Translation initiation factor SUI1
ROS Scavenging & Antioxidant Defense	Animal haem peroxidase
	Peroxidase
	Protein tyrosine kinase
	Pathogenesis-related protein Bet v I family
	Pathogenesis-related protein signature
Transcription Factors & Gene Regulation	ARID/BRIGHT DNA binding domain
	BHLH-MYC and R2R3-MYB transcription factors N-terminal
	Chromosome condensation regulator RCC1 signature
	Histone-like transcription factor (CBF/NF-Y) and archaeal histone
	Senescence regulator
	Transcription factor + FAR1-related
	Transcription factor regulating root and shoot growth via Pin3
Transport & Metabolism	ABC transporter
	ABC-2 type transporter
	Cellular nucleobase + nucleoside + nucleotide and nucleic acid metabolic process
	EamA-like transporter family
	Enoyl-(Acyl carrier protein) reductase
	K+ potassium transporter
	Mitochondrial carrier protein signature
	Molybdate transporter of MFS superfamily
	OPT oligopeptide transporter protein
	Regulation of cellular nucleobase + nucleoside + nucleotide and nucleic acid metabolic process
	Secondary active transmembrane transporter activity
	Sugar (and other) transporter
	TLC ATP/ADP transporter
	Transmembrane amino acid transporter protein
	ZIP Zinc transporter
Unknown/Uncharacterized Proteins	Domain of unknown function (DUF4228)
	Domain of unknown function (DUF588)
	Protein of unknown function (DUF1195)
	Protein of unknown function (DUF1442)
	Protein of unknown function (DUF2763)
	Protein of unknown function (DUF2775)
	Protein of unknown function (DUF563)
	Protein of unknown function (DUF632)
	Protein of unknown function (DUF642)
	Protein of unknown function (DUF679)
	Protein of unknown function (DUF760)
	Protein of unknown function (DUF819)
	Protein of unknown function + DUF538
	Protein of unknown function + DUF547
	Protein of unknown function + DUF599
	Protein of unknown function DUF260
	Uncharacterized conserved protein (DUF2346)
	Unknown gene
