## Supplemental Table 4 for "Genomic and Transcriptomic Basis of Salinity Tolerance in Dry Pea"

### Sheet: Leaf
GO Term	Gene ID	Annotation
Plant hormone signal transduction	Psat2g169400	GH3 auxin-responsive promoter
	Psat4g175160
	Psat7g057000	Protein kinase domain
	Psat4g117960	BHLH-MYC and R2R3-MYB transcription factors N-terminal
	Psat6g125480	AP2 domain
	Psat6g038880	Protein phosphatase 2C
	Psat4g197240	AUX/IAA family			V4 - Treatment 5
					V4 - Treatment 4 & Treatment 5
MAPK signaling pathway-plant	Psat5g000800	Chitinase class I			R2 & V4- Treatment 5
	Psat7g057000	Protein kinase domain			R2 - Treatment 4
	Psat4g117960	BHLH-MYC and R2R3-MYB transcription factors N-terminal
	Psat6g125480	AP2 domain
	Psat6g038880	Protein phosphatase 2C
Glucosinolate Biosynthesis	Psat7g104760	Amino-transferase class IV
	Psat2g114240	UDP-glucoronosyl and UDP-glucosyl transferase
Protein processing in endoplasmic reticulum	Psat5g035240	Hsp20/alpha crystallin family
	Psat2g046440
	Psat6g021840
	Psat7g115480
	Psat6g021800
	Psat5g035320
	Psat7g218840	Hsp70 protein
	Psat3g104360	Hsp90 protein
α-Linolenic acid metabolism	Psat2g190200	NADH:flavin oxidoreductase / NADH oxidase family
	Psat2g190120
	Psat2g190240
	Psat3g190560	Allene oxide cyclase
Photosynthesis	Psat3g090040	2Fe-2S iron-sulfur cluster binding domain
	Psat4g210440	2Fe-2S iron-sulfur cluster binding domain
	Psat5g011080	Copper binding proteins + plastocyanin/azurin family
	Psat6g057600	Photosystem II reaction centre W protein (PsbW)
	Psat5g094200	Photosystem II protein Y (PsbY)
	Psat5g298080	Photosystem I reaction centre subunit VI
Arginine and proline metabolism	Psat3g135680	Glutamate 5-kinase family signature
	Psat7g240160
	Psat7g231720	Arginase family
	Psat5g286520	Aldehyde dehydrogenase family

### Sheet: Root
GO Term	Gene ID	Annotation
Biosynthesis of secondary metabolites	Psat1g010760	Nicotianamine synthase protein
	Psat1g168200	Peroxidase
	Psat2g001960	Aromatic amino acid lyase
	Psat4g028880	PEP-utilising enzyme + TIM barrel domain
	Psat4g084040	Cytochrome P450
	Psat4g096280	Peroxidase			V4-Treatment 5
	Psat4g099840	2OG-Fe(II) oxygenase superfamily			V4-Treatment 4
	Psat4g107760	NADPH-dependent FMN reductase			R2 - Treatment 5
	Psat4g117520	1-deoxy-D-xylulose-5-phosphate synthase
	Psat4g127040	Shikimate kinase
	Psat4g136560	Aminotransferase class I and II
	Psat4g154040	Short chain dehydrogenase
	Psat4g155440	Haloacid dehalogenase-like hydrolase
	Psat4g188080	Glycosyl hydrolases family 32 N-terminal domain
	Psat5g067360	Peroxidase
	Psat5g094000	Glyceraldehyde 3-phosphate dehydrogenase + C-terminal domain
	Psat5g103560	Aldo/keto reductase family
	Psat5g201640	Cytochrome P450
	Psat5g292240	Glycosyl hydrolases family 32 N-terminal domain
	Psat6g015280	Asparaginase
	Psat6g191000	Peroxidase
	Psat6g229280	Cytochrome P450
	Psat7g053000	Aminotransferase class I and II
	Psat7g104760	Amino-transferase class IV
	Psat7g151280	Trehalose-phosphatase
	Psat7g185200	LytB protein
	Psat7g218760	Glycosyl hydrolase family 1
	Psat7g229880	Peroxidase
	Psat7g248080	Haloacid dehalogenase-like hydrolase
Protein processing in endoplasmic reticulum	Psat2g046440	Hsp20/alpha crystallin family
	Psat4g136720
	Psat4g166400
	Psat5g035240
	Psat5g035280
	Psat5g035320
	Psat6g021800
	Psat6g021840
	Psat6g112800
	Psat7g114360
	Psat7g115480
	Psat7g211720
	Psat7g218840	Hsp70 protein
	Psat3g104360	Hsp90 protein
	Psat7g237280	Nucleotide exchange factor Fes1
Phenylpropanoid biosynthesis	Psat2g001960	Aromatic amino acid lyase
	Psat2g155960	Cytochrome P450
	Psat6g229280
	Psat1g168200	Peroxidase
	Psat2g165600
	Psat4g096280
	Psat5g067360
	Psat6g191000
	Psat7g229880
	Psat3g088280	Transferase family
MAPK signaling pathway-plant	Psat6g137360	AP2 domain
	Psat5g000800	Chitinase class I
	Psat4g038160	F-box-like
	Psat2g030680	Polyketide cyclase / dehydrase and lipid transport
	Psat7g057000	Protein kinase domain
	Psat6g134240	Response regulator receiver domain
	Psat5g080400	VQ motif
	Psat7g029720	WRKY DNA -binding domain
Flavonoid biosynthesis	Psat4g099840	2OG-Fe(II) oxygenase superfamily
	Psat5g103560	Aldo/keto reductase family
	Psat5g201640	Cytochrome P450
	Psat6g229280
	Psat3g088280	Transferase family
Cutin suberine and wax biosynthesis	Psat3g059440	Cytochrome P450
	Psat3g173880	Transferase family
	Psat5g162040	Cytochrome P450
	Psat7g138080	Cytochrome P450
Glucosinolate Biosynthesis	Psat7g104760	Amino-transferase class IV
	Psat2g114240	UDP-glucoronosyl and UDP-glucosyl transferase
Biosynthesis of secondary metabolites	Psat6g028680	Aminotransferase class I and II
	Psat1g190840	Cytochrome P450
	Psat5g094000	Glyceraldehyde 3-phosphate dehydrogenase + C-terminal domain
	Psat5g089120	Myo-inositol-1-phosphate synthase
	Psat5g006360	Nucleotidyl transferase
	Psat5g016480
	Psat6g070120	Peroxidase
	Psat6g191000
	Psat6g201960	Phosphoglucomutase/phosphomannomutase + alpha/beta/alpha domain I
	Psat6g076960	Pyruvate kinase + barrel domain
Protein processing in endoplasmic reticulum	Psat5g035240	Hsp20/alpha crystallin family
	Psat5g035280
	Psat6g112800
	Psat7g114360
	Psat3g104360	Hsp90 protein
	Psat5g086440	Thioredoxin
Biosynthesis of nucleotide sugars, Amino sugar and nucleotide sugar metabolism, Starch and sucrose metabolism	Psat5g006360	Nucleotidyl transferase
	Psat5g016480
	Psat6g201960	Phosphoglucomutase/phosphomannomutase + alpha/beta/alpha domain I
	Psat2g043240	UTP--glucose-1-phosphate uridylyltransferase
Biosynthesis of amino acids	Psat5g006360	Nucleotidyl transferase
	Psat5g016480
	Psat6g201960	Phosphoglucomutase/phosphomannomutase + alpha/beta/alpha domain I
	Psat3g078000	Pyrroline-5-carboxylate reductase dimerisation
Pentose and glucuronate interconversions	Psat5g208960	Glycosyl hydrolases family 28
	Psat2g043240	UTP--glucose-1-phosphate uridylyltransferase
MAPK signaling pathway-plant	Psat1g211840	Cysteine-rich secretory protein family
	Psat2g030680	Polyketide cyclase / dehydrase and lipid transport
	Psat5g144920
	Psat7g057000	Protein kinase domain
	Psat7g029720	WRKY DNA -binding domain
Phenylpropanoid biosynthesis	Psat5g070200	Peroxidase
	Psat6g191000
	Psat6g168600
	Psat3g178480
	Psat2g188920	AMP-binding enzyme
Plant hormone signal transduction	Psat1g211840	Cysteine-rich secretory protein family
	Psat5g144920	Polyketide cyclase / dehydrase and lipid transport
	Psat7g057000	Protein kinase domain
	Psat7g181640	Auxin responsive protein
	Psat2g188920	AMP-binding enzyme
Cutin suberine and wax biosynthesis	Psat5g052800	Transferase family
	Psat5g162040	Cytochrome P450
